# *Hox* genes regulate asexual reproductive behavior and tissue segmentation in adult animals

**DOI:** 10.1101/2021.01.24.427972

**Authors:** Christopher P. Arnold, Analí Migueles Lozano, Frederick G. Mann, Jeffrey J. Lange, Christopher Seidel, Alejandro Sánchez Alvarado

## Abstract

*Hox* genes are highly conserved transcription factors renowned for their roles in the segmental patterning of the embryonic anterior-posterior (A/P) axis^1^. Emerging evidence for *Hox* gene expression and function in postnatally derived structures has fueled interest in their additional roles beyond embryogenesis^2,3^. We report novel functions for *Hox* genes in A/P adult tissue segmentation and transverse fission behavior underlying asexual reproduction in the planarian flatworm, *Schmidtea mediterranea.* Silencing of each of the planarian *Hox* family members identified 5 *Hox* genes required for asexual reproduction. Among these, silencing of *hox3* genes resulted in supernumerary segments, while silencing of *post2b* eliminated segmentation altogether. The opposing roles of *hox3* and *post2b* in segmentation are paralleled in their respective regulation of fission behavior. Silencing of *hox3* increased the frequency of fission behavior initiation, while silencing of *post2b* eliminated fission behavior entirely. Furthermore, we identified a network of downstream effector genes mediating *Hox* gene regulation of asexual reproduction, thereby providing insight into their respective mechanisms of action. Our study establishes postembryonic roles for *Hox* genes in regulating the emergence of tissue segmentation and specific behaviors associated with asexual reproduction in adult animals.
