## Supplementary material for "*Hox* genes regulate asexual reproductive behavior and tissue segmentation in adult animals": Table 1

### Sheet: Sheet1
Table 1
Genome ID	Transcript ID	Gene Homology	Abbreviation	DE following Hox RNAi	Cell Population Co-Enrichment	TTAATGA motif position	TTAATTA motif position	TTTATGA motif position	TTTATTA motif position
SMESG000000046.1	SMED30015786	G elongation factor, mitochondrial 2	gfm2	hox3a	N/A	385	30	-	128
SMESG000000730.1	SMED30007906	GM2 ganglioside activator	gm2a	hox1	N/A	229	-	-	100
SMESG000013320.1	SMED30020555	thymine-DNA glycosylase	tdg	hox3b	N/A	-	-	-	-
SMESG000015136.1	SMED30009987	even-skipped homeobox 1	eve	post2b	Parenchymal-6/10	-	950	638	-
SMESG000017171.1	SMED30021661	carbonic anhydrase VII	ca7	hox3a and hox3b	N/A	-	93	-	-
SMESG000017878.1	SMED30005543	zinc finger, MYM-type 2	zmym2	post2b	N/A	-	383, 353	-	213, 131, 111, 56
SMESG000017956.1	SMED30030587	fukutin	fktn	post2b	N/A	439	876, 474, 463	-	-
SMESG000018456.1	SMED30033477	plasminogen-1	plg	post2b	Epidermal-10	-	769	293	-
SMESG000018579.1	SMED30006348	Nipped-B-like protein	nipbl	post2b	N/A	-	461	-	31
SMESG000019274.1	SMED30003742	Fer3-like bHLH transcription factor	ferd3l	post2b	Parenchymal-8/13	-	-	-	-
SMESG000022810.1	SMED30004824	N/A	unk-04824	hox3a	N/A	804	527	693	-
SMESG000025361.1	SMED30029549	N/A	unk-29549	post2b	Epidermal-10	360, 78	717, 709, 70	-	-
SMESG000031097.1	SMED30034998	C-terminal binding protein 2	ctbp2	hox3a	N/A	522	967, 533, 232	-	280
SMESG000034805.1	SMED30009457	reticulocalbin 2, EF-hand calcium binding domain	rcn2	post2b	smedwi1+-PP, brain-PP1, Parenchymal-8/13	-	217,62	-	226
SMESG000046289.1	SMED30028789	lamin A/C	lmnA/C	post2b	Epidermal-10	157	-	-	-
SMESG000050484.1	SMED30029040	SRY (sex determining region Y)-box 5	sox5	lox5b	N/A	-	-	-	691, 484
SMESG000054107.1	SMED30021036	AbdD/homeobox B9	post2a	post2b	Epidermal-10	-	-	-	17
SMESG000058865.1	SMED30008104	N/A	unk-08104	lox5b	N/A	-	-	-	365
SMESG000059797.1	SMED30018598	synaptotagmin I	syt1	post2b	Parenchymal-8/13	-	-	-	285
SMESG000060422.1	SMED30027858	zinc finger protein 816	znf816	lox5b	N/A	-	520	47	576
SMESG000060956.1	SMED30020684	neural cell adhesion molecule 2	ncam2	post2b	N/A	-	-	-	694
SMESG000062826.1	SMED30033119	lamin B2	lmnB2	post2b	Epidermal-10	-	254	-	-
SMESG000074454.1	SMED30002422	N/A	unk-02422	post2b	Epidermal-10	-	620, 529	-	-
SMESG000074896.1	SMED30005064	BarH-like homeobox 2	barH	post2b	Epidermal-10	706	856	-	-
